# Lignin isolated by microwave-assisted acid-catalyzed solvolysis induced cell death on mammalian tumor cells by modulating apoptotic pathways

**DOI:** 10.1101/2024.01.20.576161

**Authors:** Rio Kashimoto, Eriko Ohgitani, Yutaka Makimura, Tatsuya Miyazaki, Chihiro Kimura, Masaharu Shin-Ya, Hiroshi Nishimura, Giuseppe Pezzotti, Takashi Watanabe, Osam Mazda

## Abstract

Lignin, the most abundant renewable aromatic polymer, has been shown to suppress the growth of mammalian tumor cells. Despite being a textbook example, there is little information on the biological activity of lignin in relation to its molecular structure or the molecular mechanisms by which lignin suppresses tumor cells in mammalian species. Here, we prepared Microwave-assisted Acid-catalyzed Solvolysis Lignin (MASL) and assessed its effects on human and mouse tumor cells. Our data showed MASL significantly reduced viability of tumor cells by modulating apoptotic pathways. MASL treatment upregulated TNF-α, Fas, and FasL expression levels, while suppressing anti-apoptotic NF-κB and mTOR pathways in tumor cells. In-vivo experiments were also performed using tumor-bearing mice to confirm the anti-tumor effects of MASL. An administration of MASL significantly suppressed tumor growth in mice in association with elevation of caspase 3 expression. These findings strongly suggest the potential usefulness of low molecular weight lignin as an effective therapeutic against malignancies.
