## Supplemental Table1-3 for "Lignin isolated by microwave-assisted acid-catalyzed solvolysis induced cell death on mammalian tumor cells by modulating apoptotic pathways"

### Sheet: TableS1
Supplementary Table S1; Cell viability assey on LLC with MASL treatment at 0.2, 0.1 and 0.05 mg/mL for 24-h
Cell line; LLC	YM C1T			DMSO
Lignin (mg/ml)	0.2	0.1	0.05	0.002
well-1	0.472169	0.656349	0.847015	0.970218
well-2	0.466326	0.658592	0.669769	0.998867
well-3	0.437692	0.536655	0.697044	1.03092
Average	0.458729	0.617199	0.737943	1
STDV	0.0150657	0.0569606	0.0779252	0.0303646
Cell line; LLC	YM E1T			DMSO
Lignin (mg/ml)	0.2	0.1	0.05	0.002
well-1	0.544794	0.588418	0.602633	0.970218
well-2	0.537668	0.709632	0.73904	0.998867
well-3	0.482107	0.700805	0.789609	1.03092
Average	0.521523	0.666285	0.710427	1
STDV	0.0280227	0.0551782	0.0789682	0.0303646
Cell line; LLC	YM C2T			DMSO
Lignin (mg/ml)	0.2	0.1	0.05	0.002
well-1	0.544794	0.588418	0.602633	0.970218
well-2	0.537668	0.709632	0.73904	0.998867
well-3	0.482107	0.700805	0.789609	1.03092
Average	0.521523	0.666285	0.710427	1
STDV	0.0280227	0.0551782	0.0789682	0.0303646
Cell line; LLC	YM E2T			DMSO
Lignin (mg/ml)	0.2	0.1	0.05	0.002
well-1	0.455898	0.49708	0.610853	0.955578
well-2	0.4856	0.640772	0.647187	0.986145
well-3	0.492886	0.650261	0.670444	1.05828
Average	0.478128	0.596038	0.642828	1
STDV	0.0195932	0.0858307	0.0300336	0.0527325
Cell line; LLC	YM CL1T			DMSO
Lignin (mg/ml)	0.2	0.1	0.05	0.002
well-1	0.265068	0.412304	0.685482	0.970218
well-2	0.273306	0.462878	0.72742	0.998867
well-3	0.30219	0.494161	0.826707	1.03092
Average	0.280188	0.456448	0.746536	1
STDV	0.0194944	0.0413052	0.0725272	0.0303646
Cell line; LLC	YM CL2T			DMSO
Lignin (mg/ml)	0.2	0.1	0.05	0.002
well-1	0.368259	0.591755	0.789181	1.08171
well-2	0.392835	0.593638	0.859692	0.97874
well-3	0.397809	0.600126	0.891681	0.939555
Average	0.386301	0.595173	0.846852	1
STDV	0.0158218	0.00439142	0.0524426	0.0734217
Cell line; LLC	MKEL1			DMSO
Lignin (mg/ml)	0.2	0.1	0.05	0.002
well-1	0.336139	0.346814	0.614808	1.09131
well-2	0.379391	0.355461	0.603438	0.962056
well-3	0.402236	0.348987	0.620003	0.946633
Average	0.380886	0.350421	0.612749	1
STDV	0.0320414	0.0044983	0.00847204	0.0794526
Cell line; LLC	MKEL2			DMSO
Lignin (mg/ml)	0.2	0.1	0.05	0.002
well-1	0.340558	0.597312	0.669224	1.09131
well-2	0.34358	0.656367	0.723936	0.962056
well-3	0.36792	0.6918	0.736127	0.946633
Average	0.350686	0.648493	0.709762	1
STDV	0.0203933	0.0477335	0.0356324	0.0794526

### Sheet: TableS2
Supplementary Table S2; Cell viability assey on three tumor cell lines of LLC, A549 and HT1080 with MASL treatment at 0.4, 0.2, 0.1 and 0.05 mg/mL for 12-h
Cell line; LLC	YM E2T			DMSO		YM CL1T			DMSO		YM CL2T			DMSO		MKEL2			DMSO
Lignin (mg/ml)	0.4	0.2	0.1	0.002		0.4	0.2	0.1	0.002		0.4	0.2	0.1	0.002		0.4	0.2	0.1	0.002
well-1	0.357313	0.625284	0.530767	0.993535		0.246758	0.352366	0.691652	0.993535		0.24967	0.545849	0.736553	1.04464		0.556202	0.666349	0.976332	1.04464
well-2	0.386943	0.602252	0.585419	0.993535		0.203879	0.282131	0.49437	0.993535		0.242221	0.526067	0.656795	0.907559		0.474382	0.546438	0.917197	0.907559
well-3	0.328992	0.593437	0.535657	1.01293		0.215992	0.281904	0.669245	1.01293		0.215284	0.511588	0.745854	1.0478		0.534527	0.579267	0.930792	1.0478
Average	0.357749	0.606991	0.550614	1		0.22221	0.305467	0.618422	1		0.235725	0.527835	0.713067	1		0.521704	0.597351	0.941441	1
STDV	0.0289777	0.016444	0.0302405	0.0111979		0.0221058	0.0406156	0.108015	0.0111979		0.0180901	0.0171984	0.048955	0.0800717		0.0423907	0.0619671	0.0309721	0.0800717
Cell line; A549	YM E2T			DMSO		YM CL1T			DMSO		YM CL2T			DMSO		MKEL2			DMSO
Lignin (mg/ml)	0.4	0.2	0.1	0.002		0.4	0.2	0.1	0.002		0.4	0.2	0.1	0.002		0.4	0.2	0.1	0.002
well-1	0.412724	0.542622	0.669173	1.08158		0.482718	0.854426	0.617711	0.943604		0.415886	0.669858	0.934058	0.980817		0.598539	0.670195	0.609779	0.980817
well-2	0.388896	0.6051	0.958613	0.975428		0.490606	0.589338	0.659061	0.944013		0.570888	0.725777	1.0296	0.953447		0.652379	0.844923	0.813788	0.953447
well-3	0.362757	0.599522	0.884898	0.942994		0.487107	0.625726	0.714343	1.11238		0.405433	0.979468	1.16853	1.06574		0.695935	0.773155	0.62574	1.06574
Average	0.388126	0.582415	0.837561	1		0.48681	0.68983	0.663705	1		0.464069	0.791701	1.04406	1		0.648951	0.762758	0.683102	1
STDV	0.0249923	0.0345743	0.150415	0.072486		0.00395256	0.1437	0.0484834	0.0973263		0.0926555	0.164997	0.117902	0.058551		0.0487884	0.087827	0.113458	0.058551
Cell line; HT1080	YM E2T			DMSO		YM CL1T			DMSO		YM CL2T			DMSO		MKEL2			DMSO
Lignin (mg/ml)	0.4	0.2	0.1	0.002		0.4	0.2	0.1	0.002		0.4	0.2	0.1	0.002		0.4	0.2	0.1	0.002
well-1	0.338069	0.446861	0.700451	0.976816		0.496322	0.754693	0.934424	0.976816		0.440509	0.668661	0.87628	0.998181		0.549201	0.645975	0.682588	0.998181
well-2	0.340224	0.501026	0.679986	1.0853		0.501268	0.789701	0.946854	1.0853		0.427587	0.665646	1.01742	1.01039		0.605054	0.800469	0.785824	1.01039
well-3	0.352534	0.529493	0.866947	0.937885		0.467656	0.781583	1.03044	0.937885		0.444673	0.676845	0.973054	0.991433		0.566	0.952522	0.867953	0.991433
Average	0.343609	0.49246	0.749128	1		0.488415	0.775326	0.970573	1		0.43759	0.670384	0.955585	1		0.573418	0.799655	0.778788	1
STDV	0.00780389	0.0419769	0.102546	0.0763932		0.0181475	0.0183235	0.0522185	0.0763932		0.0089094	0.00579509	0.0721739	0.00960642		0.0286561	0.153275	0.0928822	0.00960642
Cell line; HFB	YM E2T			DMSO		YM CL1T			DMSO		YM CL2T			DMSO		MKEL2			DMSO
Lignin (mg/ml)	0.4	0.2	0.1	0.002		0.4	0.2	0.1	0.002		0.4	0.2	0.1	0.002		0.4	0.2	0.1	0.002
well-1	0.649458	1.17583	1.15413	0.9581		0.87804	0.936027	1.0535	0.9581		0.796939	0.999877	0.9584	0.921183		0.911554	1.17356	0.976546	0.921183
well-2	0.70969	1.20389	1.21549	1.0086		0.911336	1.04003	1.18556	1.0086		0.671769	0.821936	1.0595	1.01265		0.872855	1.19356	1.10246	1.01265
well-3	0.75795	1.27984	1.25514	1.0333		0.953984	1.13019	1.27984	1.0333		0.766572	1.18245	1.20522	1.06616		0.765831	0.887483	1.13356	1.06616
Average	0.705699	1.21985	1.20826	1		0.914453	1.03542	1.17296	1		0.745093	1.00142	1.07437	1		0.85008	1.08487	1.07086	1
STDV	0.0543561	0.0538075	0.050892	0.0383295		0.0380682	0.0971641	0.113693	0.0383295		0.0652907	0.180261	0.124081	0.0733145		0.0754838	0.171231	0.0831421	0.0733145

### Sheet: TableS3
Supplementary Table S3; Cell viability assey on three tumor cell lines of LLC, A549 and HT1080 with MASL treatment at 0.4, 0.2, 0.1 and 0.05 mg/mL for 24-h
Cell line; LLC	YM E2T			DMSO		YM CL1T			DMSO		YM CL2T			DMSO		MKEL2			DMSO
Lignin (mg/ml)	0.4	0.2	0.1	0.002		0.4	0.2	0.1	0.002		0.4	0.2	0.1	0.002		0.4	0.2	0.1	0.002
well-1	0.123899	0.250918	0.490088	1.08286		0.11696	0.191006	0.538032	1.08286		0.17356	0.303419	0.643598	0.881337		0.291551	0.671746	0.672089	0.881337
well-2	0.128047	0.294861	0.568172	0.99164		0.121549	0.183774	0.574486	0.99164		0.141427	0.29922	0.688969	0.944875		0.331439	0.516952	0.612022	0.944875
well-3	0.116263	0.275734	0.604846	0.9255		0.123458	0.187775	0.477643	0.9255		0.168718	0.269315	0.681771	1.17379		0.314987	0.579375	0.713733	1.17379
Average	0.122736	0.273837	0.554369	1		0.120656	0.187518	0.530054	1		0.161235	0.290652	0.671446	1		0.312659	0.589358	0.665948	1
STDV	0.00597746	0.0220327	0.0586108	0.0790119		0.00333973	0.00362285	0.0489119	0.0790119		0.0173242	0.0185965	0.0243844	0.153821		0.0200454	0.0778784	0.0511328	0.153821
Cell line; A549	YM E2T			DMSO		YM CL1T			DMSO		YM CL2T			DMSO		MKEL2			DMSO
Lignin (mg/ml)	0.4	0.2	0.1	0.002		0.4	0.2	0.1	0.002		0.4	0.2	0.1	0.002		0.4	0.2	0.1	0.002
well-1	0.161427	0.345638	0.607295	0.904381		0.244946	0.570041	0.681574	1.0318		0.336862	0.492598	0.543123	1.03351		0.306207	0.493108	0.421099	1.03351
well-2	0.171043	0.388648	0.653714	1.05525		0.252386	0.50596	0.624057	1.00311		0.405559	0.537519	0.558323	0.838631		0.356053	0.547369	0.489966	0.838631
well-3	0.189232	0.355206	0.707192	1.04037		0.267265	0.543721	0.773351	0.965094		0.355204	0.490305	0.542529	1.12786		0.346882	0.523508	0.484107	1.12786
Average	0.173901	0.363164	0.656067	1		0.254866	0.539907	0.692994	1		0.365875	0.506807	0.547992	1		0.336381	0.521328	0.465057	1
STDV	0.0141208	0.022582	0.0499902	0.0831413		0.0113643	0.0322104	0.0752991	0.0334617		0.03557	0.0266215	0.00895225	0.147496		0.0265303	0.0271963	0.0381815	0.147496
Cell line; HT1080	YM E2T			DMSO		YM CL1T			DMSO		YM CL2T			DMSO		MKEL2			DMSO
Lignin (mg/ml)	0.4	0.2	0.1	0.002		0.4	0.2	0.1	0.002		0.4	0.2	0.1	0.002		0.4	0.2	0.1	0.002
well-1	0.214177	0.283185	0.633138	0.933015		0.309445	0.716214	0.895036	0.933015		0.317031	0.449498	0.532552	1.06534		0.485364	0.6476	0.645896	0.940594
well-2	0.21555	0.289905	0.674543	1.01496		0.286527	0.628858	0.927923	1.01496		0.307336	0.454287	0.559886	1.01464		0.637376	0.770824	0.843826	1.03431
well-3	0.218224	0.308476	0.557338	1.05203		0.310883	0.560515	0.89185	1.05203		0.307336	0.49085	0.5843	0.920022		0.67011	0.737193	0.662757	1.02509
Average	0.215984	0.293856	0.621673	1		0.302285	0.635196	0.904936	1		0.310568	0.464878	0.558913	1		0.597617	0.718539	0.717493	1
STDV	0.00205781	0.0131	0.0594377	0.0608994		0.013666	0.0780426	0.0199705	0.0608994		0.00559771	0.0226191	0.0258879	0.0737559		0.0985822	0.0636949	0.109732	0.0516531
Cell line; HFB	YM E2T			DMSO		YM CL1T			DMSO		YM CL2T			DMSO		MKEL2			DMSO
Lignin (mg/ml)	0.4	0.2	0.1	0.002		0.4	0.2	0.1	0.002		0.4	0.2	0.1	0.002		0.4	0.2	0.1	0.002
well-1	0.509067	0.652224	0.808169	0.919832		0.589235	0.737545	0.761214	0.919832		0.620314	0.785255	0.961264	0.936094		0.42342	0.770082	0.740271	0.936094
well-2	0.508685	0.767322	0.824967	0.989884		0.526627	0.81695	0.814659	0.989884		0.627454	0.769725	1.07604	0.990182		0.434488	0.828454	0.878972	0.990182
well-3	0.471846	0.676083	0.941019	1.09028		0.584081	0.797862	0.852644	1.09028		0.665477	0.81096	1.11835	1.07372		0.438058	0.886826	1.01285	1.07372
Average	0.496532	0.698543	0.858052	1		0.566648	0.784119	0.809506	1		0.637748	0.788647	1.05189	1		0.431989	0.828454	0.877365	1
STDV	0.0213801	0.0607473	0.0723411	0.0856753		0.0347543	0.0414478	0.0459322	0.0856753		0.0242773	0.0208258	0.081282	0.069338		0.00763212	0.058372	0.136298	0.069338
